# Gene expression changes in *Drosophila melanogaster* females associated with the rescue of the *bag of marbles* (*bam*) hypomorph fertility defect by *Wolbachia pipientis*

**DOI:** 10.1101/2023.09.22.558898

**Authors:** Catherine H. Kagemann, Gabriela M. Colocho, Charles F. Aquadro

## Abstract

*Wolbachia pipientis* are maternally transmitted endosymbiotic bacteria commonly found in arthropods and nematodes. These bacteria manipulate reproduction of the host to increase their transmission using mechanisms, such as cytoplasmic incompatibility, that favor infected female offspring. Interestingly, *W. pipientis* infection partially rescues female fertility in flies containing hypomorph mutations of *bag of marbles* (*bam*) in *D. melanogaster*, which functions in germline stem cell (GSC) maintenance and differentiation. Here we evaluated the effect of *W. pipientis* variant infection on host gene expression using RNA-seq. RNA-seq analysis using the *W. pipientis* infected relative to uninfected *bam* hypomorph genotype had differential expression for many of *bam’s* genetic and physical interactors. The highest magnitude of differential expression of *bam’s* interactors and other GSC genes involved in cystoblast differentiation occurred prior to peak fertility rescue. Our analysis showed that ubiquitination and histone lysine methylation could be important mechanisms involved in the *bam* hypomorph fertility rescue by *W. pipientis*.
