## Supplemental Table 1 for "Gene expression changes in *Drosophila melanogaster* females associated with the rescue of the *bag of marbles* (*bam*) hypomorph fertility defect by *Wolbachia pipientis*"

### Sheet: Sheet1
Wolbachia Variant	Progeny	Day	Wolbachia type	Genotype
w1118	0	3	NA	bam hypomorph
w1118	0	3	NA	bam hypomorph
w1118	0	3	NA	bam hypomorph
w1118	0	3	NA	bam hypomorph
w1118	NA	3	NA	bam hypomorph
wMel3	2	3	wMel	bam hypomorph
wMel3	2	3	wMel	bam hypomorph
wMel3	1	3	wMel	bam hypomorph
wMel3	13	3	wMel	bam hypomorph
wMel3	4	3	wMel	bam hypomorph
wMel2a	0	3	wMel	bam hypomorph
wMel2a	9	3	wMel	bam hypomorph
wMel2a	1	3	wMel	bam hypomorph
wMel2a	1	3	wMel	bam hypomorph
wMel2a	1	3	wMel	bam hypomorph
wMelCS2a	2	3	wMelCS	bam hypomorph
wMelCS2a	6	3	wMelCS	bam hypomorph
wMelCS2a	2	3	wMelCS	bam hypomorph
wMelCS2a	0	3	wMelCS	bam hypomorph
wMelCS2a	2	3	wMelCS	bam hypomorph
wMelCS2b	0	3	wMelCS	bam hypomorph
wMelCS2b	1	3	wMelCS	bam hypomorph
wMelCS2b	0	3	wMelCS	bam hypomorph
w1118	0	6	NA	bam hypomorph
w1118	0	6	NA	bam hypomorph
w1118	2	6	NA	bam hypomorph
w1118	0	6	NA	bam hypomorph
w1118	0	6	NA	bam hypomorph
w1118	1	6	NA	bam hypomorph
w1118	2	6	NA	bam hypomorph
w1118	0	6	NA	bam hypomorph
w1118	NA	6	NA	bam hypomorph
w1118	1	6	NA	bam hypomorph
wMel3	21	6	wMel	bam hypomorph
wMel3	18	6	wMel	bam hypomorph
wMel3	8	6	wMel	bam hypomorph
wMel3	28	6	wMel	bam hypomorph
wMel3	7	6	wMel	bam hypomorph
wMel3	5	6	wMel	bam hypomorph
wMel3	6	6	wMel	bam hypomorph
wMel3	9	6	wMel	bam hypomorph
wMel3	16	6	wMel	bam hypomorph
wMel3	7	6	wMel	bam hypomorph
wMel2a	9	6	wMel	bam hypomorph
wMel2a	8	6	wMel	bam hypomorph
wMel2a	7	6	wMel	bam hypomorph
wMel2a	6	6	wMel	bam hypomorph
wMel2a	14	6	wMel	bam hypomorph
wMel2a	5	6	wMel	bam hypomorph
wMel2a	6	6	wMel	bam hypomorph
wMel2a	7	6	wMel	bam hypomorph
wMel2a	8	6	wMel	bam hypomorph
wMelCS2a	13	6	wMelCS	bam hypomorph
wMelCS2a	25	6	wMelCS	bam hypomorph
wMelCS2a	10	6	wMelCS	bam hypomorph
wMelCS2a	27	6	wMelCS	bam hypomorph
wMelCS2a	16	6	wMelCS	bam hypomorph
wMelCS2a	19	6	wMelCS	bam hypomorph
wMelCS2a	14	6	wMelCS	bam hypomorph
wMelCS2b	14	6	wMelCS	bam hypomorph
wMelCS2b	26	6	wMelCS	bam hypomorph
wMelCS2b	18	6	wMelCS	bam hypomorph
wMelCS2b	7	6	wMelCS	bam hypomorph
wMelCS2b	8	6	wMelCS	bam hypomorph
wMelCS2b	31	6	wMelCS	bam hypomorph
wMelCS2b	6	6	wMelCS	bam hypomorph
wMelCS2b	14	6	wMelCS	bam hypomorph
w1118	0	9	NA	bam hypomorph
w1118	2	9	NA	bam hypomorph
w1118	1	9	NA	bam hypomorph
w1118	0	9	NA	bam hypomorph
w1118	NA	9	NA	bam hypomorph
w1118	0	9	NA	bam hypomorph
w1118	3	9	NA	bam hypomorph
w1118	0	9	NA	bam hypomorph
w1118	1	9	NA	bam hypomorph
w1118	0	9	NA	bam hypomorph
wMel3	11	9	wMel	bam hypomorph
wMel3	7	9	wMel	bam hypomorph
wMel3	2	9	wMel	bam hypomorph
wMel3	9	9	wMel	bam hypomorph
wMel3	6	9	wMel	bam hypomorph
wMel3	8	9	wMel	bam hypomorph
wMel3	1	9	wMel	bam hypomorph
wMel3	0	9	wMel	bam hypomorph
wMel3	4	9	wMel	bam hypomorph
wMel3	2	9	wMel	bam hypomorph
wMel2a	5	9	wMel	bam hypomorph
wMel2a	9	9	wMel	bam hypomorph
wMel2a	2	9	wMel	bam hypomorph
wMel2a	9	9	wMel	bam hypomorph
wMel2a	3	9	wMel	bam hypomorph
wMel2a	3	9	wMel	bam hypomorph
wMel2a	8	9	wMel	bam hypomorph
wMel2a	8	9	wMel	bam hypomorph
wMel2a	4	9	wMel	bam hypomorph
wMel2a	10	9	wMel	bam hypomorph
wMelCS2a	9	9	wMelCS	bam hypomorph
wMelCS2a	5	9	wMelCS	bam hypomorph
wMelCS2a	15	9	wMelCS	bam hypomorph
wMelCS2a	4	9	wMelCS	bam hypomorph
wMelCS2a	1	9	wMelCS	bam hypomorph
wMelCS2a	2	9	wMelCS	bam hypomorph
wMelCS2a	5	9	wMelCS	bam hypomorph
wMelCS2a	11	9	wMelCS	bam hypomorph
wMelCS2a	2	9	wMelCS	bam hypomorph
wMelCS2a	16	9	wMelCS	bam hypomorph
wMelCS2b	7	9	wMelCS	bam hypomorph
wMelCS2b	7	9	wMelCS	bam hypomorph
wMelCS2b	16	9	wMelCS	bam hypomorph
wMelCS2b	13	9	wMelCS	bam hypomorph
wMelCS2b	10	9	wMelCS	bam hypomorph
wMelCS2b	7	9	wMelCS	bam hypomorph
wMelCS2b	5	9	wMelCS	bam hypomorph
wMelCS2b	10	9	wMelCS	bam hypomorph
wMelCS2b	5	9	wMelCS	bam hypomorph
wMelCS2b	5	9	wMelCS	bam hypomorph
w1118	98	3	NA	WT
w1118	149	3	NA	WT
w1118	101	3	NA	WT
w1118	92	3	NA	WT
w1118	62	3	NA	WT
w1118	70	3	NA	WT
w1118	118	3	NA	WT
w1118	136	3	NA	WT
w1118	93	3	NA	WT
w1118	87	3	NA	WT
wMel3	168	3	wMel	WT
wMel3	161	3	wMel	WT
wMel3	145	3	wMel	WT
wMel3	126	3	wMel	WT
wMel3	110	3	wMel	WT
wMel3	93	3	wMel	WT
wMel3	121	3	wMel	WT
wMel3	159	3	wMel	WT
wMel3	114	3	wMel	WT
wMel3	156	3	wMel	WT
wMel2a	112	3	wMel	WT
wMel2a	110	3	wMel	WT
wMel2a	112	3	wMel	WT
wMel2a	127	3	wMel	WT
wMel2a	162	3	wMel	WT
wMel2a	99	3	wMel	WT
wMel2a	158	3	wMel	WT
wMel2a	76	3	wMel	WT
wMel2a	81	3	wMel	WT
wMel2a	148	3	wMel	WT
wMelCS2a	87	3	wMelCS	WT
wMelCS2a	170	3	wMelCS	WT
wMelCS2a	107	3	wMelCS	WT
wMelCS2a	125	3	wMelCS	WT
wMelCS2a	173	3	wMelCS	WT
wMelCS2a	146	3	wMelCS	WT
wMelCS2a	97	3	wMelCS	WT
wMelCS2a	154	3	wMelCS	WT
wMelCS2a	82	3	wMelCS	WT
wMelCS2a	121	3	wMelCS	WT
wMelCS2b	103	3	wMelCS	WT
wMelCS2b	113	3	wMelCS	WT
wMelCS2b	142	3	wMelCS	WT
wMelCS2b	139	3	wMelCS	WT
wMelCS2b	160	3	wMelCS	WT
wMelCS2b	167	3	wMelCS	WT
wMelCS2b	126	3	wMelCS	WT
wMelCS2b	166	3	wMelCS	WT
wMelCS2b	210	3	wMelCS	WT
wMelCS2b	127	3	wMelCS	WT
w1118	202	6	NA	WT
w1118	213	6	NA	WT
w1118	313	6	NA	WT
w1118	192	6	NA	WT
w1118	210	6	NA	WT
w1118	308	6	NA	WT
w1118	273	6	NA	WT
w1118	291	6	NA	WT
w1118	280	6	NA	WT
w1118	278	6	NA	WT
wMel3	239	6	wMel	WT
wMel3	294	6	wMel	WT
wMel3	274	6	wMel	WT
wMel3	248	6	wMel	WT
wMel3	217	6	wMel	WT
wMel3	248	6	wMel	WT
wMel3	223	6	wMel	WT
wMel3	287	6	wMel	WT
wMel3	236	6	wMel	WT
wMel3	236	6	wMel	WT
wMel2a	261	6	wMel	WT
wMel2a	260	6	wMel	WT
wMel2a	255	6	wMel	WT
wMel2a	206	6	wMel	WT
wMel2a	236	6	wMel	WT
wMel2a	240	6	wMel	WT
wMel2a	264	6	wMel	WT
wMel2a	203	6	wMel	WT
wMel2a	230	6	wMel	WT
wMel2a	189	6	wMel	WT
wMelCS2a	308	6	wMelCS	WT
wMelCS2a	339	6	wMelCS	WT
wMelCS2a	273	6	wMelCS	WT
wMelCS2a	269	6	wMelCS	WT
wMelCS2a	265	6	wMelCS	WT
wMelCS2a	285	6	wMelCS	WT
wMelCS2a	248	6	wMelCS	WT
wMelCS2a	309	6	wMelCS	WT
wMelCS2a	277	6	wMelCS	WT
wMelCS2a	287	6	wMelCS	WT
wMelCS2b	293	6	wMelCS	WT
wMelCS2b	254	6	wMelCS	WT
wMelCS2b	252	6	wMelCS	WT
wMelCS2b	249	6	wMelCS	WT
wMelCS2b	242	6	wMelCS	WT
wMelCS2b	237	6	wMelCS	WT
wMelCS2b	231	6	wMelCS	WT
wMelCS2b	207	6	wMelCS	WT
wMelCS2b	291	6	wMelCS	WT
wMelCS2b	202	6	wMelCS	WT
w1118	11	9	NA	WT
w1118	39	9	NA	WT
w1118	16	9	NA	WT
w1118	8	9	NA	WT
w1118	90	9	NA	WT
w1118	77	9	NA	WT
w1118	52	9	NA	WT
w1118	48	9	NA	WT
w1118	44	9	NA	WT
w1118	53	9	NA	WT
wMel3	63	9	wMel	WT
wMel3	50	9	wMel	WT
wMel3	34	9	wMel	WT
wMel3	73	9	wMel	WT
wMel3	109	9	wMel	WT
wMel3	114	9	wMel	WT
wMel3	161	9	wMel	WT
wMel3	77	9	wMel	WT
wMel3	49	9	wMel	WT
wMel3	116	9	wMel	WT
wMel2a	67	9	wMel	WT
wMel2a	119	9	wMel	WT
wMel2a	97	9	wMel	WT
wMel2a	90	9	wMel	WT
wMel2a	46	9	wMel	WT
wMel2a	100	9	wMel	WT
wMel2a	35	9	wMel	WT
wMel2a	139	9	wMel	WT
wMel2a	40	9	wMel	WT
wMel2a	98	9	wMel	WT
wMelCS2a	65	9	wMelCS	WT
wMelCS2a	129	9	wMelCS	WT
wMelCS2a	39	9	wMelCS	WT
wMelCS2a	34	9	wMelCS	WT
wMelCS2a	74	9	wMelCS	WT
wMelCS2a	116	9	wMelCS	WT
wMelCS2a	92	9	wMelCS	WT
wMelCS2a	104	9	wMelCS	WT
wMelCS2a	92	9	wMelCS	WT
wMelCS2a	131	9	wMelCS	WT
wMelCS2b	204	9	wMelCS	WT
wMelCS2b	159	9	wMelCS	WT
wMelCS2b	212	9	wMelCS	WT
wMelCS2b	95	9	wMelCS	WT
wMelCS2b	147	9	wMelCS	WT
wMelCS2b	136	9	wMelCS	WT
wMelCS2b	87	9	wMelCS	WT
wMelCS2b	173	9	wMelCS	WT
wMelCS2b	133	9	wMelCS	WT
wMelCS2b	185	9	wMelCS	WT
