## Supplemental Table 2 for "Gene expression changes in *Drosophila melanogaster* females associated with the rescue of the *bag of marbles* (*bam*) hypomorph fertility defect by *Wolbachia pipientis*"

### Sheet: DE of Bam's Interactors 
Gene Name	wMel2a	wMel3	wMelCS2a	wMelCS2b	Day	Mating Status	Genotype
how	-1.00111	-0.923903	-0.635187	-1.05543	3	Unmated	Bam hypomorph
mei-P26	-0.585593	NA	NA	NA	3	Unmated	Bam hypomorph
pum	-0.966616	-0.790484	-0.632216	-0.661392	3	Unmated	Bam hypomorph
twin	-0.416984	NA	NA	NA	3	Unmated	Bam hypomorph
Sxl	-1.19614	-1.2605	-0.750762	-1.08863	3	Unmated	Bam hypomorph
CG11700	-2.16522	-2.49428	-1.6992	-2.09407	3	Unmated	Bam hypomorph
Not1	-0.41332	-0.383678	-0.436965	NA	3	Unmated	Bam hypomorph
E2f1	-0.667009	NA	NA	-0.604712	3	Unmated	Bam hypomorph
zpg	0.636575	NA	NA	NA	3	Unmated	Bam hypomorph
eIF4E1	0.479327	NA	NA	NA	3	Unmated	Bam hypomorph
pelo	0.618927	NA	NA	0.492152	3	Unmated	Bam hypomorph
Socs36E	-0.747384	NA	-0.713952	NA	3	Unmated	Bam hypomorph
CycA	NA	NA	1.46021	NA	3	Unmated	Bam hypomorph
otu	NA	NA	1.51803	NA	3	Unmated	Bam hypomorph
brat	NA	NA	0.477132	NA	3	Unmated	Bam hypomorph
bgcn	NA	NA	-0.844847	NA	3	Unmated	Bam hypomorph
CSN5	NA	NA	-0.63407	NA	3	Unmated	Bam hypomorph
Rbp9	3.04214	2.559	2.99579	2.52022	3	mated	Bam hypomorph
Su(var)205	0.400979	0.425602	NA	0.495048	3	mated	Bam hypomorph
mei-P26	-0.739672	-0.572602	-0.738254	-0.670632	3	mated	Bam hypomorph
tut	2.15662	2.42694	2.25344	2.01252	3	mated	Bam hypomorph
CycA	-1.69831	-1.13461	-1.45908	-1.55027	3	mated	Bam hypomorph
Rcd-1	0.967543	0.788533	0.949927	0.882984	3	mated	Bam hypomorph
Ubi-p63E	1.58676	1.52586	1.56937	1.43954	3	mated	Bam hypomorph
otu	-1.92563	-1.44211	-1.64186	-2.06929	3	mated	Bam hypomorph
brat	-0.817222	-0.691392	-0.696709	-0.790669	3	mated	Bam hypomorph
bgcn	5.22565	5.12235	5.24937	5.02827	3	mated	Bam hypomorph
zpg	-1.02145	-0.648429	-0.842867	-0.886273	3	mated	Bam hypomorph
ball	0.365007	NA	NA	NA	3	mated	Bam hypomorph
Socs36E	1.03529	NA	NA	NA	3	mated	Bam hypomorph
pum	NA	-0.668633	-0.686137	-0.821982	3	mated	Bam hypomorph
Not3	NA	NA	NA	-0.382882	3	mated	Bam hypomorph
E2f1	NA	NA	NA	-0.7127	3	mated	Bam hypomorph
Rbp9	-1.03061	-1.44931	-1.14173	-1.49202	6	mated	Bam hypomorph
how	-1.46665	-1.65825	-1.4894	-1.59999	6	mated	Bam hypomorph
nos	0.954393	1.19198	0.890812	1.03735	6	mated	Bam hypomorph
mei-P26	-0.975693	-0.933065	-1.05723	-0.765232	6	mated	Bam hypomorph
pum	-1.45411	-1.35018	-1.48864	-1.26045	6	mated	Bam hypomorph
eIF4A	-0.221755	-0.420694	-0.393596	-0.290894	6	mated	Bam hypomorph
Sxl	-1.23433	-1.09171	-1.02046	-1.26238	6	mated	Bam hypomorph
CG11700	-0.955496	NA	-0.929471	-1.4294	6	mated	Bam hypomorph
Rga	-0.335508	NA	NA	NA	6	mated	Bam hypomorph
Not1	-0.74175	-0.797777	-0.737509	-0.522734	6	mated	Bam hypomorph
E2f1	-1.03805	-1.30495	-1.23238	-0.932463	6	mated	Bam hypomorph
zpg	1.03789	1.34401	1.46998	1.30745	6	mated	Bam hypomorph
eIF4E1	0.395444	0.46636	0.419621	0.520303	6	mated	Bam hypomorph
udd	0.680362	0.683084	0.653309	0.531892	6	mated	Bam hypomorph
Socs36E	-1.33919	-1.20536	-1.02439	-1.16733	6	mated	Bam hypomorph
CycA	NA	0.864611	NA	0.741099	6	mated	Bam hypomorph
pelo	NA	0.436561	0.413289	NA	6	mated	Bam hypomorph
CSN4	NA	NA	NA	0.493856	6	mated	Bam hypomorph
Ubi-p63E	0.599357	NA	NA	0.610187	3	Unmated	WT
mei-P26	-0.597123	NA	-0.510585	-0.80357	3	Unmated	WT
Rga	-0.395533	-0.372801	-0.467645	-0.422048	3	Unmated	WT
E2f1	-0.562905	-0.667982	-0.825338	-0.77153	3	Unmated	WT
tut	NA	2.91891	NA	NA	3	Unmated	WT
Rcd-1	NA	0.632921	0.7016	NA	3	Unmated	WT
pum	NA	-0.761045	-0.819606	-0.755583	3	Unmated	WT
Sxl	NA	-1.29918	-1.39501	-1.38505	3	Unmated	WT
Socs36E	NA	-1.22042	-1.01871	-1.66655	3	Unmated	WT
Ubi-p5E	NA	NA	0.49507	0.749884	3	Unmated	WT
brat	NA	NA	-0.541208	NA	3	Unmated	WT
Not1	NA	NA	-0.418729	-0.578997	3	Unmated	WT
udd	NA	NA	0.661937	NA	3	Unmated	WT
how	NA	NA	NA	-1.00638	3	Unmated	WT
how	-1.1192	-0.842512	NA	NA	3	mated	WT
pum	-1.17498	-0.746316	-1.04682	NA	3	mated	WT
Sxl	-1.44638	-1.35042	-0.852998	NA	3	mated	WT
mei-P26	-1.04672	NA	-0.726178	NA	3	mated	WT
CG11700	-1.61473	NA	NA	NA	3	mated	WT
brat	-0.575487	NA	NA	NA	3	mated	WT
Rga	-0.434099	NA	NA	NA	3	mated	WT
Not1	-0.945474	NA	-0.672033	-0.607903	3	mated	WT
E2f1	-0.90429	-0.659238	-0.795954	NA	3	mated	WT
Socs36E	-1.31961	-1.09641	-0.898862	NA	3	mated	WT
Rbp9	-3.47881	-3.70877	-3.40751	-3.6629	6	mated	WT
how	-2.08259	-2.00454	-1.87345	-1.79686	6	mated	WT
tut	-3.55538	NA	-3.26765	-3.13314	6	mated	WT
CycA	1.95144	1.62069	1.71989	2.04913	6	mated	WT
Rcd-1	-0.64998	-0.668383	-0.533961	-0.565454	6	mated	WT
pum	-1.01533	-1.14794	-1.06671	-0.988418	6	mated	WT
twin	0.453948	0.30238	0.35875	0.452825	6	mated	WT
Ubi-p63E	-0.710731	-0.862182	-0.785555	-0.778113	6	mated	WT
Sxl	-1.26115	-1.35547	-1.17187	-1.00802	6	mated	WT
CG11700	-1.90754	-2.00335	-2.13548	-2.20602	6	mated	WT
otu	1.75581	1.3149	1.61789	1.89448	6	mated	WT
brat	0.813466	0.714203	0.71739	0.908106	6	mated	WT
bgcn	-5.02123	-4.82125	-5.38151	-5.16733	6	mated	WT
Rga	-0.484458	-0.353386	-0.362213	-0.430976	6	mated	WT
Not1	-0.949577	-0.898995	-0.859663	-0.728681	6	mated	WT
E2f1	-0.898254	-0.769123	-0.687203	-0.704652	6	mated	WT
nos	1.45003	1.53192	1.21813	1.36811	6	mated	WT
zpg	1.63835	1.82165	1.68458	1.65049	6	mated	WT
eIF4E1	0.491731	0.637711	0.527147	0.498642	6	mated	WT
pelo	0.507339	0.439372	0.397108	0.507512	6	mated	WT
udd	0.63883	0.433263	0.586791	0.61875	6	mated	WT
ball	-0.579846	-0.539163	-0.431302	-0.650052	6	mated	WT
vas	-0.706885	-0.819717	-0.754832	-0.532898	6	mated	WT
CSN5	-1.05794	-0.536489	-0.716901	-0.970389	6	mated	WT
eIF4A	-0.413071	-0.388193	-0.346841	-0.398221	6	mated	WT
Socs36E	-2.54059	-2.08131	-2.12442	-2.11987	6	mated	WT
Traf6	0.496936	0.517071	0.496936	0.462998	6	mated	WT
Ubi-p5E	NA	-0.278849	NA	NA	6	mated	WT
mei-P26	NA	-0.457471	NA	NA	6	mated	WT
CSN4	NA	0.331232	NA	NA	6	mated	WT
bam	-2.35472	-2.10147	-2.35472	-1.68603	6	mated	WT

### Sheet: DE GSC Genes from RNAi screen 
Gene Name	wMel2a	wMel3	wMelCS2a	wMelCS2b	Day	Mating Status	Genotype
SmD3	-2.77126	-2.42637	-1.37113	-2.63654	3	Unmated	Bam hypomorph
Su(var)2-HP2	-2.14994	-1.93246	-1.03519	-1.89711	3	Unmated	Bam hypomorph
gwl	1.51824	1.56072	1.79711	1.64035	3	Unmated	Bam hypomorph
me31B	1.30247	1.19903	1.47302	1.25191	3	Unmated	Bam hypomorph
Gs1	1.49517	1.28093	1.7741	1.49985	3	Unmated	Bam hypomorph
tmod	-1.19249	-1.27206	-1.21036	-1.48594	3	Unmated	Bam hypomorph
aret	-1.61837	-1.20072	-1.40866	-1.36794	3	Mated	Bam hypomorph
CG11180	-1.49324	-1.2319	-1.37052	-1.43374	3	Mated	Bam hypomorph
CG11660	-1.34179	-1.37352	-1.52467	-1.46021	3	Mated	Bam hypomorph
CG9451	3.02363	2.94082	2.73023	2.8558	3	Mated	Bam hypomorph
CG9609	-1.48543	-1.23707	-1.22656	-1.50074	3	Mated	Bam hypomorph
Dl	-1.99933	-1.52758	-1.7619	-2.0612	3	Mated	Bam hypomorph
egg	1.70584	1.18654	1.66927	1.49139	3	Mated	Bam hypomorph
egl	-1.14823	-1.02635	-1.13687	-1.49649	3	Mated	Bam hypomorph
ial	1.25154	1.12275	1.00516	1.04678	3	Mated	Bam hypomorph
otu	-1.95767	-1.47414	-1.69036	-2.1125	3	Mated	Bam hypomorph
pk	4.34405	3.76239	3.9562	3.40722	3	Mated	Bam hypomorph
Pvr	1.57601	1.62913	1.69679	1.53203	3	Mated	Bam hypomorph
Set2	-1.36814	-1.17677	-1.26111	-1.08987	3	Mated	Bam hypomorph
sqh	1.36943	1.35313	1.41339	1.26105	3	Mated	Bam hypomorph
WRNexo	-1.71989	-1.46547	-1.57787	-2.23545	3	Mated	Bam hypomorph
gwl	1.24523	1.56745	1.44892	1.72163	6	Mated	Bam hypomorph
bys	1.18342	1.28672	1.22657	1.38798	6	Mated	Bam hypomorph
zpg	1.03789	1.34401	1.46998	1.30745	6	Mated	Bam hypomorph
CycK	1.02129	1.05365	1.08627	1.18897	6	Mated	Bam hypomorph
Gs1	NA	1.17789	1.01297	1.48744	6	Mated	Bam hypomorph
me31B	NA	1.30627	1.21876	1.46234	6	Mated	Bam hypomorph
RpL3	NA	1.07231	1.14892	1.18603	6	Mated	Bam hypomorph
CG8005	NA	NA	1.02515	1.16937	6	Mated	Bam hypomorph
Nopp140	NA	NA	NA	1.12207	6	Mated	Bam hypomorph
Hsp60	NA	NA	NA	1.1209	6	Mated	Bam hypomorph
RnpS1	NA	NA	NA	1.11682	6	Mated	Bam hypomorph
Prosbeta5	NA	NA	1.00691	1.08101	6	Mated	Bam hypomorph
CG8728	NA	NA	NA	1.07176	6	Mated	Bam hypomorph
T-cp1	NA	1.04232	1.09983	1.05029	6	Mated	Bam hypomorph
RpII33	NA	NA	NA	1.00824	6	Mated	Bam hypomorph
CG3590	NA	NA	NA	1.003	6	Mated	Bam hypomorph
Bx42	NA	NA	1.07046	NA	6	Mated	Bam hypomorph
Nxt1	NA	1.02985	NA	NA	6	Mated	Bam hypomorph
Slh	1.01374	NA	NA	NA	6	Mated	Bam hypomorph
pAbp	-1.17175	-1.25214	-1.1438	-1.17186	6	Mated	Bam hypomorph
Sxl	-1.23433	-1.09171	-1.02046	-1.26238	6	Mated	Bam hypomorph
wde	-1.3027	-1.08505	-1.17023	-1.21952	6	Mated	Bam hypomorph
CG10333	-1.30962	-1.04016	-1.28581	1.1505	6	Mated	Bam hypomorph
sgg	-1.32514	-1.12888	-1.14556	-1.07788	6	Mated	Bam hypomorph
Cdc42	-1.34404	-1.47832	-1.45148	-1.15399	6	Mated	Bam hypomorph
hts	-1.37786	-1.72203	-1.5893	-1.53618	6	Mated	Bam hypomorph
pk	-1.46403	-1.35029	-1.30856	-1.42566	6	Mated	Bam hypomorph
glu	-1.58479	-1.56504	-1.69063	-1.38042	6	Mated	Bam hypomorph
dlg1	-1.65358	-1.79875	-1.78627	-1.84101	6	Mated	Bam hypomorph
mip130	-1.78985	-1.19592	-2.05288	-1.80174	6	Mated	Bam hypomorph
Rtf1	-1.80233	-1.26673	-1.72847	-1.52303	6	Mated	Bam hypomorph
su(Hw)	-1.89314	-1.09266	-1.83344	-1.68612	6	Mated	Bam hypomorph
nej	-1.92765	-1.87356	-2.00854	-1.76809	6	Mated	Bam hypomorph
form3	-2.0842	-3.35936	-3.01571	-3.23814	6	Mated	Bam hypomorph
Set1	-2.09611	-1.58107	-2.21626	-2.06044	6	Mated	Bam hypomorph
tmod	-2.17877	-2.37673	-2.57001	-2.5586	6	Mated	Bam hypomorph
FANCI	-2.24637	-1.83533	-1.75192	-1.87108	6	Mated	Bam hypomorph
Cdc37	-2.5316	-1.57738	-2.95784	-2.75423	6	Mated	Bam hypomorph
mxc	-2.58386	-1.53774	-2.32579	-2.25996	6	Mated	Bam hypomorph
SmD3	-2.65174	-1.8159	-2.43271	-2.68214	6	Mated	Bam hypomorph
Su(var)2-HP2	-2.71746	-1.9034	-2.63967	-2.31765	6	Mated	Bam hypomorph
barc	-2.99845	-1.49838	-3.28798	-2.6086	6	Mated	Bam hypomorph
Klp61F	-3.65062	-2.2498	-3.51207	-2.62198	6	Mated	Bam hypomorph
poe	-1.12279	NA	NA	-1.00571	6	Mated	Bam hypomorph
BubR1	-1.28122	NA	NA	-1.01929	6	Mated	Bam hypomorph
Rho1	NA	-1.11158	-1.19589	-1.02495	6	Mated	Bam hypomorph
Mnn1	NA	NA	NA	-1.18162	6	Mated	Bam hypomorph
alc	NA	NA	-1.22009	-1.25035	6	Mated	Bam hypomorph
CG11398	NA	1.30728	1.14418	-1.49819	6	Mated	Bam hypomorph
kni	NA	-1.48431	-2.00943	-1.76675	6	Mated	Bam hypomorph
MEP-1	NA	NA	NA	-2.56406	6	Mated	Bam hypomorph
dm	NA	-1.05352	NA	NA	6	Mated	Bam hypomorph
mei-P26	NA	NA	-1.05723	NA	6	Mated	Bam hypomorph
chico	-1.00822	NA	-1.06794	-1.46693	6	Mated	Bam hypomorph
par-1	-1.02077	NA	NA	NA	6	Mated	Bam hypomorph
Akt1	-1.03961	NA	NA	NA	6	Mated	Bam hypomorph
egl	-1.0547	NA	NA	NA	6	Mated	Bam hypomorph
Orc4	-1.05752	NA	NA	NA	6	Mated	Bam hypomorph
piwi	-1.07956	NA	NA	NA	6	Mated	Bam hypomorph
WRNexo	-1.13538	NA	NA	NA	6	Mated	Bam hypomorph
hyd	-1.17442	NA	-1.18095	-1.0384	6	Mated	Bam hypomorph
hrg	-1.20814	NA	-1.01774	-1.08955	6	Mated	Bam hypomorph
faf	-1.20983	NA	-1.24451	-1.03736	6	Mated	Bam hypomorph
E(bx)	-1.23226	NA	-1.29107	-1.05057	6	Mated	Bam hypomorph
Nipped-B	-1.27327	NA	-1.1419	-1.22115	6	Mated	Bam hypomorph
Rpt2	-1.2806	NA	-1.24298	-1.08228	6	Mated	Bam hypomorph
Nipped-A	-1.29748	NA	NA	-1.16963	6	Mated	Bam hypomorph
stwl	-1.34024	NA	-1.15872	-1.52775	6	Mated	Bam hypomorph
CG32113	-1.45851	NA	-1.74502	-3.3966	6	Mated	Bam hypomorph
SCAR	-1.54701	NA	-1.48057	-1.42093	6	Mated	Bam hypomorph
BRWD3	-1.67416	NA	-1.37553	-1.25804	6	Mated	Bam hypomorph
raptor	-2.15567	NA	-1.74358	-1.92473	6	Mated	Bam hypomorph
CG34310	-3.41015	NA	-3.56259	NA	6	Mated	Bam hypomorph
DI	NA	-1.34167	-1.3452	-1.44482	3	Unmated	WT
pAbp	NA	-1.17647	-1.34149	-1.404	3	Unmated	WT
Sxl	NA	-1.29918	-1.39501	-1.38505	3	Unmated	WT
Set1	NA	-1.80908	-1.44958	-2.15581	3	Unmated	WT
Su(var)2-HP2	NA	-1.92077	-1.58368	-2.32204	3	Unmated	WT
egl	NA	-1.06366	-1.17901	-1.10919	3	Unmated	WT
WRNexo	NA	-1.21655	-1.09175	-1.0787	3	Unmated	WT
Nipped-A	NA	-1.12898	-1.34178	-1.48847	3	Unmated	WT
nej	NA	-1.03607	-1.08292	-1.06042	3	Unmated	WT
E(bx)	NA	-1.06843	-1.07465	-1.36357	3	Unmated	WT
Set1	-2.25652	-1.44249	-1.59459	NA	3	Mated	WT
Wrnexo	-1.87054	-1.23885	-1.51974	NA	3	Mated	WT
gwl	10.7157	2.62364	2.57271	2.7265	6	Mated	WT
me31B	9.06781	2.39339	2.25266	2.34492	6	Mated	WT
aret	7.08245	1.74522	1.78117	1.85911	6	Mated	WT
tmod	-13.7248	-3.52527	-3.63192	-3.26367	6	Mated	WT
hts	-9.28593	-2.37985	-2.2146	-2.27287	6	Mated	WT
bys	7.67382	1.99052	2.00817	1.80626	6	Mated	WT
Rcc1	6.40971	1.53785	1.56282	1.5848	6	Mated	WT
Uba2	-4.70931	-1.10406	-1.0713	-1.25105	6	Mated	WT
alc	-6.65047	-1.66652	-1.59819	-1.69286	6	Mated	WT
Nop60B	5.01013	1.03522	1.26111	1.44187	6	Mated	WT
CG11398	8.79473	2.25854	2.09915	2.22783	6	Mated	WT
dlg1	-6.43388	-1.6985	-1.61768	-1.48384	6	Mated	WT
TFAM	4.59547	1.14857	1.17753	1.14573	6	Mated	WT
Cdc42	-5.67426	-1.66824	-1.3084	-1.4616	6	Mated	WT
CycK	5.09134	1.27933	1.23906	1.2284	6	Mated	WT
zpg	6.79507	1.82165	1.68458	1.65049	6	Mated	WT
RpL22	-11.1537	-3.03675	-2.46617	-2.83878	6	Mated	WT
Nopp140	4.27866	1.22353	1.05137	1.06315	6	Mated	WT
T-cp1	5.51193	1.29083	1.46889	1.37145	6	Mated	WT
SmD3	-9.41541	-2.64552	-2.17874	-2.26365	6	Mated	WT
Su(var)2-HP2	-8.85719	-2.32888	-2.23403	-1.96675	6	Mated	WT
pAbp	-5.65723	-1.35496	-1.32091	-1.3806	6	Mated	WT
form3	-14.2551	-3.33844	-3.72199	-4.05234	6	Mated	WT
Rpt2	-6.22139	-1.38004	-1.39707	-1.55258	6	Mated	WT
CG10333	-7.05775	-1.60742	-1.77017	-1.86879	6	Mated	WT
glu	-6.61621	-1.79043	-1.65061	-1.60485	6	Mated	WT
Cdc37	-9.10592	-2.24273	-2.2037	-2.21264	6	Mated	WT
Pvr	-5.91706	-1.20789	-1.36158	-1.60113	6	Mated	WT
otu	6.58309	1.3149	1.61789	1.89448	6	Mated	WT
cdc2c	6.56196	1.45083	1.5499	1.77207	6	Mated	WT
poe	-6.24394	-1.57185	-1.54856	-1.47618	6	Mated	WT
Rho1	-4.36729	-1.11962	-1.07347	-1.10143	6	Mated	WT
Hsp60	5.6133	1.45092	1.52323	1.23531	6	Mated	WT
CG3590	5.11746	1.28476	1.32064	1.26189	6	Mated	WT
ebi	5.16144	1.1491	1.20917	1.39483	6	Mated	WT
RpL3	6.05168	1.41673	1.54783	1.57347	6	Mated	WT
CG8005	6.01091	1.48509	1.61296	1.55768	6	Mated	WT
Clp	4.35954	1.03557	1.02405	1.12392	6	Mated	WT
Bx42	4.83573	1.19498	1.23749	1.15753	6	Mated	WT
nej	-6.10806	-1.7702	-1.62032	-1.28472	6	Mated	WT
Sxl	-4.79652	-1.35547	-1.17187	-1.00802	6	Mated	WT
Set1	-6.16827	-1.7246	-1.61658	-1.20222	6	Mated	WT
FANCI	-9.42531	-2.49575	-2.36963	-2.19504	6	Mated	WT
barc	-11.0677	-2.50034	-2.59356	-2.81092	6	Mated	WT
BubR1	-6.07991	-1.58511	-1.54427	-1.49716	6	Mated	WT
Klp61F	-14.3405	-4.08046	-3.58402	-3.3378	6	Mated	WT
hyd	-7.14099	-1.84123	-1.87459	-1.85766	6	Mated	WT
piwi	-6.76215	-1.70865	-1.67762	-1.71632	6	Mated	WT
su(Hw)	-5.27717	-1.52944	-1.38226	-1.15164	6	Mated	WT
CG10418	4.32224	1.03558	1.1007	1.04954	6	Mated	WT
sti	-7.30617	-1.94277	-1.93015	-1.78123	6	Mated	WT
WASp	4.72551	1.08014	1.13621	1.16689	6	Mated	WT
smid	-4.49107	-1.06956	-1.11958	-1.07891	6	Mated	WT
CoVa	5.13173	1.18966	1.26789	1.29879	6	Mated	WT
kni	-14.2882	-3.60297	-3.71423	-3.66689	6	Mated	WT
Rtf1	-4.9841	-1.32544	-1.30779	-1.29914	6	Mated	WT
l(2)tid	4.31826	1.13257	1.01405	1.0893	6	Mated	WT
mxc	-6.23058	-1.82183	-1.6761	-1.40771	6	Mated	WT
Taf1	-5.75449	-1.37914	-1.38211	-1.57992	6	Mated	WT
pk	-14.5264	-3.9244	-3.63204	-3.06381	6	Mated	WT
mip130	-6.13303	-1.70207	-1.51167	-1.34733	6	Mated	WT
CG34310	-16.2671	-4.15588	-4.6225	-3.83279	6	Mated	WT
MED17	-6.30805	-1.34106	-1.89648	-1.54218	6	Mated	WT
Orc4	-6.48932	-1.58605	-1.67148	-1.5648	6	Mated	WT
chico	-7.08262	-1.50945	-1.62692	-1.64679	6	Mated	WT
bam	-7.62595	-2.10147	-2.35472	-1.68603	6	Mated	WT
