## Supplemental Table 4 for "Gene expression changes in *Drosophila melanogaster* females associated with the rescue of the *bag of marbles* (*bam*) hypomorph fertility defect by *Wolbachia pipientis*"

### Sheet: Sheet1
Flybase ID	Gene Name	Function	Bam hypomorph wMel2a Log2foldchange	Bam hypomorph wMel3 Log2foldchange	WT wmel2a	WT wMel3	Filter
FBgn0000359	Cp36	Egg chorion production	-2.83891	NA	1.26521	1.12857	P value < 0.05 and P value < 0.05 + absolute log2fold change > 1
FBgn0037405	CG1077	Egg chorion production	-3.31268	NA	NA	NA	P value < 0.05 and P value < 0.05 + absolute log2fold change > 1
FBgn0052644	Mur11Da	Egg chorion production	-4.2493	NA	NA	NA	P value < 0.05 and P value < 0.05 + absolute log2fold change > 1
FBgn0051926	CG31926	Egg chorion production	-4.4601	NA	NA	NA	P value < 0.05 and P value < 0.05 + absolute log2fold change > 1
FBgn0038011	CG4066	Egg chorion production	-8.02191	-2.12838	NA	NA	P value < 0.05 and P value < 0.05 + absolute log2fold change > 1
FBgn0030439	CG12716	Egg chorion production	-5.99209	NA	NA	NA	P value < 0.05 and P value < 0.05 + absolute log2fold change > 1
FBgn0041252	Femcoat	Egg chorion production	-6.29306	NA	NA	NA	P value < 0.05 and P value < 0.05 + absolute log2fold change > 1
FBgn0000356	Cp16	Egg chorion production	-7.072	NA	1.52936	NA	P value < 0.05 and P value < 0.05 + absolute log2fold change > 1
FBgn0052774	Muc4B	Egg chorion production	-7.77553	NA	1.25865	1.44439	P value < 0.05 and P value < 0.05 + absolute log2fold change > 1
FBgn0261787	brun	Spermatocyte division	-1.18769	NA	NA	NA	P value < 0.05
FBgn0026598	Apc2	Oocyte localization involved in germarium-derived egg chamber formation, Ubiquitination	-1.25863	NA	NA	NA	P value < 0.05
FBgn0036715	Cad74A	Ovary phenotype (couldn't figure out what from the paper though..)	NA	-1.21397	NA	NA	P value < 0.05
FBgn0010350	Cds	sperm individualization	-1.33807	NA	NA	NA	P value < 0.05
FBgn0003654	sw	oocyte development, sperm individualization	-1.60387	NA	NA	NA	P value < 0.05
		s
